# Context rescales a social action code in a hormone-sensitive network

**DOI:** 10.1101/2025.09.24.678271

**Authors:** Eartha Mae Guthman, Jorge M. Iravedra-Garcia, Lucy Sirrs, Alissa Le, Annegret L. Falkner

## Abstract

Deciding whether and when to engage in social interaction depends on external factors including the location of the interaction and the identity of the social partner (the social “context”) as well as internal factors such as an individual’s hormonal state. However, we lack a mechanistic understanding of how external and internal variables coordinate social action through networks of hormone-sensitive neurons. In particular, while gonadal hormones have long been suggested to coordinate territorial behaviors, direct evidence of how this coordination occurs has been lacking. To answer this, we combined large-scale neural recordings with large-scale unsupervised behavioral quantification^1^ to track neural activity longitudinally across a hormonal perturbation. We recorded neural population activity from neurons expressing the hormone receptor estrogen receptor alpha (ERα+) as well as from local ERα− neurons across the subcortical Social Behavior Network (SBN) and compared neural responses and behavior across social contexts with varied partners and territories. Using a comprehensive behavioral quantification strategy, we observe that patterns of social action and their underlying neural dynamics differentiate social partner and territory in both sexes. We find that each context has a unique behavioral action code, and that territory naturally rescales the partner-specific social action code in the hormonally intact state. However, when levels of circulating gonadal hormones are reduced, we observe that patterns of behavior during interactions in the home territory in males are disrupted, and that these changes can be rescued by testosterone replacement. Critically, hormonal perturbation disrupts territorial rescaling in a population-specific manner. Together, these data demonstrate how a loss of circulating hormones alters the relationship between social context and social action to disrupt context-specific social decision making.
