## Supplementary material for "Context rescales a social action code in a hormone-sensitive network": Supp Table 1

### Sheet: Sheet1
	Feature	Definition	Feature	Defintion
1	proximity (instantaneous)	euclidean distance (cm) between subject and partner mouse centroids at t = T	proximity (instantaneous)	euclidean distance (cm) between subject and partner mouse centroids at t = T
2	proximity (500 ms lagging mean)	mean euclidean distance (cm) between subject and partner mouse centroids from t = T - 0.5 sec to t = T	proximity (500 ms lagging mean)	mean euclidean distance (cm) between subject and partner mouse centroids from t = T - 0.5 sec to t = T
3	proximity (1 s lagging mean)	mean euclidean distance (cm) between subject and partner mouse centroids from t = T - 1 sec to t = T	proximity (1 s lagging mean)	mean euclidean distance (cm) between subject and partner mouse centroids from t = T - 1 sec to t = T
4	proximity rate of change (instantaneous)	difference in proximity between subsequent frames of behavior video at t = T	proximity rate of change (instantaneous)	difference in proximity between subsequent frames of behavior video at t = T
5	proximity rate of change (500 ms lagging mean)	mean difference in proximity between subsequent frames of behavior video from t = T - 0.5 sec to t = T	proximity rate of change (500 ms lagging mean)	mean difference in proximity between subsequent frames of behavior video from t = T - 0.5 sec to t = T
6	proximity rate of change (1 s lagging mean)	mean difference in proximity between subsequent frames of behavior video from t = T - 1 sec to t = T	proximity rate of change (1 s lagging mean)	mean difference in proximity between subsequent frames of behavior video from t = T - 1 sec to t = T
7	intranose distance (instantaneous)	euclidean distance (cm) between subject and partner mouse nose nodes at t = T	intranose distance (instantaneous)	euclidean distance (cm) between subject and partner mouse nose nodes at t = T
8	intranose distance (500 ms lagging mean)	mean euclidean distance (cm) between subject and partner mouse nose nodes from t = T - 0.5 sec to t = T	intranose distance (500 ms lagging mean)	mean euclidean distance (cm) between subject and partner mouse nose nodes from t = T - 0.5 sec to t = T
9	intranose distance (1 s lagging mean)	mean euclidean distance (cm) between subject and partner mouse nose nodes from t = T - 1 sec to t = T	intranose distance (1 s lagging mean)	mean euclidean distance (cm) between subject and partner mouse nose nodes from t = T - 1 sec to t = T
10	intratailbase distance (instantaneous)	euclidean distance (cm) between subject and partner mouse tailbase nodes at t = T	intratailbase distance (instantaneous)	euclidean distance (cm) between subject and partner mouse tailbase nodes at t = T
11	intratailbase distance (500 ms lagging mean)	mean euclidean distance (cm) between subject and partner mouse tailbase nodes from t = T - 0.5 sec to t = T	intratailbase distance (500 ms lagging mean)	mean euclidean distance (cm) between subject and partner mouse tailbase nodes from t = T - 0.5 sec to t = T
12	intratailbase distance (1 s lagging mean)	mean euclidean distance (cm) between subject and partner mouse tailbase nodes from t = T - 1 sec to t = T	intratailbase distance (1 s lagging mean)	mean euclidean distance (cm) between subject and partner mouse tailbase nodes from t = T - 1 sec to t = T
13	subject nose to partner tailbase distance (instantaneous)	euclidean distance (cm) between subject mouse nose and partner mouse tailbase nodes at t = T	subject nose to partner tailbase distance (instantaneous)	euclidean distance (cm) between subject mouse nose and partner mouse tailbase nodes at t = T
14	subject nose to partner tailbase distance (500 ms lagging mean)	mean euclidean distance (cm) between subject mouse nose and partner mouse tailbase nodes from t = T - 0.5 sec to t = T	subject nose to partner tailbase distance (500 ms lagging mean)	mean euclidean distance (cm) between subject mouse nose and partner mouse tailbase nodes from t = T - 0.5 sec to t = T
15	subject nose to partner tailbase distance (1 s lagging mean)	mean euclidean distance (cm) between subject mouse nose and partner mouse tailbase nodes from t = T - 1 sec to t = T	subject nose to partner tailbase distance (1 s lagging mean)	mean euclidean distance (cm) between subject mouse nose and partner mouse tailbase nodes from t = T - 1 sec to t = T
16	partner nose to subject tailbase distance (instantaneous)	euclidean distance (cm) between partner mouse nose and subject tailbase nodes at t = T	partner nose to subject tailbase distance (instantaneous)	euclidean distance (cm) between partner mouse nose and subject tailbase nodes at t = T
17	partner nose to subject tailbase distance (500 ms lagging mean)	mean euclidean distance (cm) between partner mouse nose and subject tailbase nodes from t = T - 0.5 sec to t = T	partner nose to subject tailbase distance (500 ms lagging mean)	mean euclidean distance (cm) between partner mouse nose and subject tailbase nodes from t = T - 0.5 sec to t = T
18	partner nose to subject tailbase distance (1 s lagging mean)	mean euclidean distance (cm) between partner mouse nose and subject tailbase nodes from t = T - 1 sec to t = T	partner nose to subject tailbase distance (1 s lagging mean)	mean euclidean distance (cm) between partner mouse nose and subject tailbase nodes from t = T - 1 sec to t = T
19	subject nose to partner centroid distance (instantaneous)	euclidean distance (cm) between subject noise node and partner mouse centroid at t = T	subject nose to partner centroid distance (instantaneous)	euclidean distance (cm) between subject noise node and partner mouse centroid at t = T
20	subject nose to partner centroid distance (500 ms lagging mean)	mean euclidean distance (cm) between subject noise node and partner mouse centroid from t = T - 0.5 sec to t = T	subject nose to partner centroid distance (500 ms lagging mean)	mean euclidean distance (cm) between subject noise node and partner mouse centroid from t = T - 0.5 sec to t = T
21	subject nose to partner centroid distance (1 s lagging mean)	mean euclidean distance (cm) between subject noise node and partner mouse centroid from t = T - 1 sec to t = T	subject nose to partner centroid distance (1 s lagging mean)	mean euclidean distance (cm) between subject noise node and partner mouse centroid from t = T - 1 sec to t = T
22	partner nose to subject centroid distance (instantaneous)	euclidean distance (cm) between partner noise node and subject mouse centroid at t = T	partner nose to subject centroid distance (instantaneous)	euclidean distance (cm) between partner noise node and subject mouse centroid at t = T
23	partner nose to subject centroid distance (500 ms lagging mean)	mean euclidean distance (cm) between partner noise node and subject mouse centroid from t = T - 0.5 sec to t = T	partner nose to subject centroid distance (500 ms lagging mean)	mean euclidean distance (cm) between partner noise node and subject mouse centroid from t = T - 0.5 sec to t = T
24	partner nose to subject centroid distance (1 s lagging mean)	mean euclidean distance (cm) between partner noise node and subject mouse centroid from t = T - 1 sec to t = T	partner nose to subject centroid distance (1 s lagging mean)	mean euclidean distance (cm) between partner noise node and subject mouse centroid from t = T - 1 sec to t = T
25	subject tailbase to partner centroid distance (instantaneous)	euclidean distance (cm) between subject tailbase and partner mouse centroid at t = T	subject tailbase to partner centroid distance (instantaneous)	euclidean distance (cm) between subject tailbase and partner mouse centroid at t = T
26	subject tailbase to partner centroid distance (500 ms lagging mean)	mean euclidean distance (cm) between subject tailbase and partner mouse centroid from t = T - 0.5 sec to t = T	subject tailbase to partner centroid distance (500 ms lagging mean)	mean euclidean distance (cm) between subject tailbase and partner mouse centroid from t = T - 0.5 sec to t = T
27	subject tailbase to partner centroid distance (1 s lagging mean)	mean euclidean distance (cm) between subject tailbase and partner mouse centroid from t = T - 1 sec to t = T	subject tailbase to partner centroid distance (1 s lagging mean)	mean euclidean distance (cm) between subject tailbase and partner mouse centroid from t = T - 1 sec to t = T
28	partner tailbase to subject centroid distance (instantaneous)	euclidean distance (cm) between partner tailbase and subject mouse centroid at t = T	partner tailbase to subject centroid distance (instantaneous)	euclidean distance (cm) between partner tailbase and subject mouse centroid at t = T
29	partner tailbase to subject centroid distance (500 ms lagging mean)	mean euclidean distance (cm) between partner tailbase and subject mouse centroid from t = T - 0.5 sec to t = T	partner tailbase to subject centroid distance (500 ms lagging mean)	mean euclidean distance (cm) between partner tailbase and subject mouse centroid from t = T - 0.5 sec to t = T
30	partner tailbase to subject centroid distance (1 s lagging mean)	mean euclidean distance (cm) between partner tailbase and subject mouse centroid from t = T - 1 sec to t = T	partner tailbase to subject centroid distance (1 s lagging mean)	mean euclidean distance (cm) between partner tailbase and subject mouse centroid from t = T - 1 sec to t = T
31	subject mouse social heading (instantaneous)	angle (0 to π) between the vectors from the subject's centroid to nose and from the subject's centroid to the partner's centroid at t = T	subject mouse social heading (instantaneous)	angle (0 to π) between the vectors from the subject's centroid to nose and from the subject's centroid to the partner's centroid at t = T
32	subject mouse social heading (500 ms lagging mean)	mean angle (0 to π) between the vectors from the subject's centroid to nose and from the subject's centroid to the partner's centroid from t = T - 0.5 sec to t = T	subject mouse social heading (500 ms lagging mean)	mean angle (0 to π) between the vectors from the subject's centroid to nose and from the subject's centroid to the partner's centroid from t = T - 0.5 sec to t = T
33	subject mouse social heading (1 s lagging mean)	mean angle (0 to π) between the vectors from the subject's centroid to nose and from the subject's centroid to the partner's centroid from t = T - 1 sec to t = T	subject mouse social heading (1 s lagging mean)	mean angle (0 to π) between the vectors from the subject's centroid to nose and from the subject's centroid to the partner's centroid from t = T - 1 sec to t = T
34	subject mouse social heading rate of change (instantaneous)	difference in subject mouse social heading between subsequent frames of behavior video at t = T	subject mouse social heading rate of change (instantaneous)	difference in subject mouse social heading between subsequent frames of behavior video at t = T
35	subject mouse social heading rate of change (500 ms lagging mean)	mean difference in subject mouse social heading between subsequent frames of behavior video from t = T - 0.5 sec to t = T	subject mouse social heading rate of change (500 ms lagging mean)	mean difference in subject mouse social heading between subsequent frames of behavior video from t = T - 0.5 sec to t = T
36	subject mouse social heading rate of change (1 s lagging mean)	mean difference in subject mouse social heading between subsequent frames of behavior video from t = T - 1 sec to t = T	subject mouse social heading rate of change (1 s lagging mean)	mean difference in subject mouse social heading between subsequent frames of behavior video from t = T - 1 sec to t = T
37	partner mouse social heading (instantaneous)	angle (0 to π) between the vectors from the partner's centroid to nose and from the partner's centroid to the subject's centroid at t = T	partner mouse social heading (instantaneous)	angle (0 to π) between the vectors from the partner's centroid to nose and from the partner's centroid to the subject's centroid at t = T
38	partner mouse social heading (500 ms lagging mean)	mean angle (0 to π) between the vectors from the partner's centroid to nose and from the partner's centroid to the subject's centroid from t = T - 0.5 sec to t = T	partner mouse social heading (500 ms lagging mean)	mean angle (0 to π) between the vectors from the partner's centroid to nose and from the partner's centroid to the subject's centroid from t = T - 0.5 sec to t = T
39	partner mouse social heading (1 s lagging mean)	mean angle (0 to π) between the vectors from the partner's centroid to nose and from the partner's centroid to the subject's centroid from t = T - 1 sec to t = T	partner mouse social heading (1 s lagging mean)	mean angle (0 to π) between the vectors from the partner's centroid to nose and from the partner's centroid to the subject's centroid from t = T - 1 sec to t = T
40	partner mouse social heading rate of change (instantaneous)	difference in partner mouse social heading between subsequent frames of behavior video at t = T	partner mouse social heading rate of change (instantaneous)	difference in partner mouse social heading between subsequent frames of behavior video at t = T
41	partner mouse social heading rate of change (500 ms lagging mean)	mean difference in partner mouse social heading between subsequent frames of behavior video from t = T - 0.5 sec to t = T	partner mouse social heading rate of change (500 ms lagging mean)	mean difference in partner mouse social heading between subsequent frames of behavior video from t = T - 0.5 sec to t = T
42	partner mouse social heading rate of change (1 s lagging mean)	mean difference in partner mouse social heading between subsequent frames of behavior video from t = T - 1 sec to t = T	partner mouse social heading rate of change (1 s lagging mean)	mean difference in partner mouse social heading between subsequent frames of behavior video from t = T - 1 sec to t = T
43	subject mouse distance from nest (instantaneous)	euclidean distance (cm) between subject mouse and nest centroids at t = T	subject mouse distance from nest (instantaneous)	euclidean distance (cm) between subject mouse and nest centroids at t = T
44	subject mouse distance from nest (500 ms lagging mean)	mean euclidean distance (cm) between subject mouse and nest centroids from t = T - 0.5 sec to t = T	subject mouse distance from nest (500 ms lagging mean)	mean euclidean distance (cm) between subject mouse and nest centroids from t = T - 0.5 sec to t = T
45	subject mouse distance from nest (1 s lagging mean)	mean euclidean distance (cm) between subject mouse and nest centroids from t = T - 1 sec to t = T	subject mouse distance from nest (1 s lagging mean)	mean euclidean distance (cm) between subject mouse and nest centroids from t = T - 1 sec to t = T
46	subject mouse distance from nest rate of change (instantaneous)	difference in subject mouse distance from nest between subsequent frames of behavior video at t = T	subject mouse distance from nest rate of change (instantaneous)	difference in subject mouse distance from nest between subsequent frames of behavior video at t = T
47	subject mouse distance from nest rate of change (500 ms lagging mean)	mean difference in subject mouse distance from nest between subsequent frames of behavior video from t = T - 0.5 sec to t = T	subject mouse distance from nest rate of change (500 ms lagging mean)	mean difference in subject mouse distance from nest between subsequent frames of behavior video from t = T - 0.5 sec to t = T
48	subject mouse distance from nest rate of change (1 s lagging mean)	mean difference in subject mouse distance from nest between subsequent frames of behavior video from t = T - 1 sec to t = T	subject mouse distance from nest rate of change (1 s lagging mean)	mean difference in subject mouse distance from nest between subsequent frames of behavior video from t = T - 1 sec to t = T
49	partner mouse distance from nest (instantaneous)	euclidean distance (cm) between partner mouse and nest centroids at t = T	partner mouse distance from nest (instantaneous)	euclidean distance (cm) between partner mouse and nest centroids at t = T
50	partner mouse distance from nest (500 ms lagging mean)	mean euclidean distance (cm) between partner mouse and nest centroids from t = T - 0.5 sec to t = T	partner mouse distance from nest (500 ms lagging mean)	mean euclidean distance (cm) between partner mouse and nest centroids from t = T - 0.5 sec to t = T
51	partner mouse distance from nest (1 s lagging mean)	mean euclidean distance (cm) between partner mouse and nest centroids from t = T - 1 sec to t = T	partner mouse distance from nest (1 s lagging mean)	mean euclidean distance (cm) between partner mouse and nest centroids from t = T - 1 sec to t = T
52	partner mouse distance from nest rate of change (instantaneous)	difference in partner mouse distance from nest between subsequent frames of behavior video at t = T	partner mouse distance from nest rate of change (instantaneous)	difference in partner mouse distance from nest between subsequent frames of behavior video at t = T
53	partner mouse distance from nest rate of change (500 ms lagging mean)	mean difference in partner mouse distance from nest between subsequent frames of behavior video from t = T - 0.5 sec to t = T	partner mouse distance from nest rate of change (500 ms lagging mean)	mean difference in partner mouse distance from nest between subsequent frames of behavior video from t = T - 0.5 sec to t = T
54	partner mouse distance from nest rate of change (1 s lagging mean)	mean difference in partner mouse distance from nest between subsequent frames of behavior video from t = T - 1 sec to t = T	partner mouse distance from nest rate of change (1 s lagging mean)	mean difference in partner mouse distance from nest between subsequent frames of behavior video from t = T - 1 sec to t = T
55	subject mouse directional speed (instantaneous)	frame-to-frame difference in subject mouse centroid position (cm / sec) at t = T	subject mouse directional speed (instantaneous)	frame-to-frame difference in subject mouse centroid position (cm / sec) at t = T
56	subject mouse directional speed (500 ms lagging mean)	mean frame-to-frame difference in subject mouse centroid position (cm / sec) from t = T - 0.5 sec to t = T	subject mouse directional speed (500 ms lagging mean)	mean frame-to-frame difference in subject mouse centroid position (cm / sec) from t = T - 0.5 sec to t = T
57	subject mouse directional speed (1 s lagging mean)	mean frame-to-frame difference in subject mouse centroid position (cm / sec) from t = T - 1 sec to t = T	subject mouse directional speed (1 s lagging mean)	mean frame-to-frame difference in subject mouse centroid position (cm / sec) from t = T - 1 sec to t = T
58	subject mouse rotational speed (instantaneous)	frame-to-frame angular difference in the vector from the subject mouse's centroid to head node (rad / sec) at t = T	subject mouse rotational speed (instantaneous)	frame-to-frame angular difference in the vector from the subject mouse's centroid to head node (rad / sec) at t = T
59	subject mouse rotational speed (500 ms lagging mean)	mean frame-to-frame angular difference in the vector from the subject mouse's centroid to head node (rad / sec) from t = T - 0.5 to t = T	subject mouse rotational speed (500 ms lagging mean)	mean frame-to-frame angular difference in the vector from the subject mouse's centroid to head node (rad / sec) from t = T - 0.5 to t = T
60	subject mouse rotational speed (1 s lagging mean)	mean frame-to-frame angular difference in the vector from the subject mouse's centroid to head node (rad / sec) from t = T - 1 to t = T	subject mouse rotational speed (1 s lagging mean)	mean frame-to-frame angular difference in the vector from the subject mouse's centroid to head node (rad / sec) from t = T - 1 to t = T
61	partner mouse directional speed (instantaneous)	frame-to-frame difference in partner mouse centroid position (cm / sec) at t = T	partner mouse directional speed (instantaneous)	frame-to-frame difference in partner mouse centroid position (cm / sec) at t = T
62	partner mouse directional speed (500 ms lagging mean)	mean frame-to-frame difference in partner mouse centroid position (cm / sec) from t = T - 0.5 sec to t = T	partner mouse directional speed (500 ms lagging mean)	mean frame-to-frame difference in partner mouse centroid position (cm / sec) from t = T - 0.5 sec to t = T
63	partner mouse directional speed (1 s lagging mean)	mean frame-to-frame difference in partner mouse centroid position (cm / sec) from t = T - 1 sec to t = T	partner mouse directional speed (1 s lagging mean)	mean frame-to-frame difference in partner mouse centroid position (cm / sec) from t = T - 1 sec to t = T
64	partner mouse rotational speed (instantaneous)	frame-to-frame angular difference in the vector from the partner mouse's centroid to head node (rad / sec) at t = T	partner mouse rotational speed (instantaneous)	frame-to-frame angular difference in the vector from the partner mouse's centroid to head node (rad / sec) at t = T
65	partner mouse rotational speed (500 ms lagging mean)	mean frame-to-frame angular difference in the vector from the partner mouse's centroid to head node (rad / sec) from t = T - 0.5 to t = T	partner mouse rotational speed (500 ms lagging mean)	mean frame-to-frame angular difference in the vector from the partner mouse's centroid to head node (rad / sec) from t = T - 0.5 to t = T
66	partner mouse rotational speed (1 s lagging mean)	mean frame-to-frame angular difference in the vector from the partner mouse's centroid to head node (rad / sec) from t = T - 1 to t = T	partner mouse rotational speed (1 s lagging mean)	mean frame-to-frame angular difference in the vector from the partner mouse's centroid to head node (rad / sec) from t = T - 1 to t = T
67	subject mouse pose PC1 (instantaneous)	1st principal component of the subject mouse's egocentric coordinates at t = T (positive values correspond to turning left, negative values correspond to turning right)	subject mouse pose PC1 (instantaneous)	1st principal component of the subject mouse's egocentric coordinates at t = T (positive values correspond to turning left, negative values correspond to turning right)
68	subject mouse pose PC1 (500 ms lagging mean)	mean of 1st principal component of the subject mouse's egocentric coordinates from t = T - 0.5 sec to t = T	subject mouse pose PC1 (500 ms lagging mean)	mean of 1st principal component of the subject mouse's egocentric coordinates from t = T - 0.5 sec to t = T
69	subject mouse pose PC1 (1 s lagging mean)	mean of 1st principal component of the subject mouse's egocentric coordinates from t = T - 1 sec to t = T	subject mouse pose PC1 (1 s lagging mean)	mean of 1st principal component of the subject mouse's egocentric coordinates from t = T - 1 sec to t = T
70	subject mouse pose PC2 (instantaneous)	2nd principal component of the subject mouse's egocentric coordinates at t = T (positive values correspond to extended body posture, negative values correspond to scrunched body posture)	subject mouse pose PC2 (instantaneous)	2nd principal component of the subject mouse's egocentric coordinates at t = T (positive values correspond to extended body posture, negative values correspond to scrunched body posture)
71	subject mouse pose PC2 (500 ms lagging mean)	mean of 2nd principal component of the subject mouse's egocentric coordinates from t = T - 0.5 sec to t = T	subject mouse pose PC2 (500 ms lagging mean)	mean of 2nd principal component of the subject mouse's egocentric coordinates from t = T - 0.5 sec to t = T
72	subject mouse pose PC2 (1 s lagging mean)	mean of 2nd principal component of the subject mouse's egocentric coordinates from t = T - 1 sec to t = T	subject mouse pose PC2 (1 s lagging mean)	mean of 2nd principal component of the subject mouse's egocentric coordinates from t = T - 1 sec to t = T
73	partner mouse pose PC1 (instantaneous)	1st principal component of the partner mouse's egocentric coordinates at t= T (positive values correspond to turning left, negative values correspond to turning right)	partner mouse pose PC1 (instantaneous)	1st principal component of the partner mouse's egocentric coordinates at t= T (positive values correspond to turning left, negative values correspond to turning right)
74	partner mouse pose PC1 (500 ms lagging mean)	mean of 1st principal component of the partner mouse's egocentric coordinates from t = T - 0.5 sec to t = T	partner mouse pose PC1 (500 ms lagging mean)	mean of 1st principal component of the partner mouse's egocentric coordinates from t = T - 0.5 sec to t = T
75	partner mouse pose PC1 (1 s lagging mean)	mean of 1st principal component of the partner mouse's egocentric coordinates from t = T - 1 sec to t = T	partner mouse pose PC1 (1 s lagging mean)	mean of 1st principal component of the partner mouse's egocentric coordinates from t = T - 1 sec to t = T
76	partner mouse pose PC2 (instantaneous)	2nd principal component of the partner mouse's egocentric coordinates at t = T (positive values correspond to extended body posture, negative values correspond to scrunched body posture)	partner mouse pose PC2 (instantaneous)	2nd principal component of the partner mouse's egocentric coordinates at t = T (positive values correspond to extended body posture, negative values correspond to scrunched body posture)
77	partner mouse pose PC2 (500 ms lagging mean)	mean of 2nd principal component of the partner mouse's egocentric coordinates from t = T - 0.5 sec to t = T	partner mouse pose PC2 (500 ms lagging mean)	mean of 2nd principal component of the partner mouse's egocentric coordinates from t = T - 0.5 sec to t = T
78	partner mouse pose PC2 (1 s lagging mean)	mean of 2nd principal component of the partner mouse's egocentric coordinates from t = T - 1 sec to t = T	partner mouse pose PC2 (1 s lagging mean)	mean of 2nd principal component of the partner mouse's egocentric coordinates from t = T - 1 sec to t = T
