## Supplementary material for "Context rescales a social action code in a hormone-sensitive network": Supp Table 2

### Sheet: Sheet1
Sex	Supercluster	Territory	Beta	t-Statistic	p value		Formula
Male	Proactive	Home	0.22	1.2737	0.2		PercentTime ~ Z_score + (1 | Mouse) + (1 | Population) + (1 | Partner)
Male	Proactive	Partner	-1.59	7.397	1.9269e-13
Male	Mutual	Home	-2.2118	6.6092	4.7776e-11		N =
Male	Mutual	Partner	-4.2045	8.6666	8.1978e-18		Male, Home Territory, AGG-: 777 populations, 36 sessions, 12 mice
Male	Between	Home	0.45997	2.4191	0.0156		Male, Home Territory, AGG+: 773 populations, 36 sessions, 12 mice
Male	Between	Partner	0.40675	1.676	0.0938		Male, Home Territory, FEM: 770 populations, 36 sessions, 12 mice
Male	Reactive	Home	-1.68	8.029	1.54e-15		Male, Partner's Territory, AGG-: 773 populations, 36 sessions, 12 mice
Male	Reactive	Partner	-1.29	5.8289	6.3579e-09		Male, Partner's Territory, AGG+: 774 populations, 36 sessions, 12 mice
Male	Asocial	Home	-3.6079	8.549	2.2116e-17		Male, Partner's Territory, FEM: 776 populations, 36 sessions, 12 mice
Male	Asocial	Partner	-2.5294	4.9998	6.1675e-07		Female, Home Territory, AGG-: 322 populations, 15 sessions, 5 mice
Female	Proactive	Home	0.2022	1.0728	0.2836		Female, Home Territory, AGG+: 324 populations, 15 sessions, 5 mice
Female	Proactive	Partner	0.3626	1.54	0.123		Female, Home Territory, FEM: 325 populations, 15 sessions, 5 mice
Female	Mutual	Home	-2.8222	5.0589	5.0424e-07		Female, Partner's Territory, AGG-: 322 populations, 15 sessions, 5 mice
Female	Mutual	Partner	-1.2022	2.4123	0.016		Female, Partner's Territory, AGG+: 325 populations, 15 sessions, 5 mice
Female	Between	Home	-1.36	3.5098	0.00046916		Female, Partner's Territory, FEM: 323 populations, 15 sessions, 5 mice
Female	Between	Partner	0.467	1.34	0.18
Female	Reactive	Home	-0.40548	1.422	0.155
Female	Reactive	Partner	-0.85629	2.6052	0.0093241
Female	Asocial	Home	-2.4834	4.1247	4.03e-05
Female	Asocial	Partner	-0.59	1.4685	0.1423
