## Supplementary material for "Context rescales a social action code in a hormone-sensitive network": Supp Table 3

### Sheet: All mice
Territory trained on	Partner trained on	Decoder p	ERɑ+ vs ERɑ- F1 Loss p	Tested on held-out F1 p	Home, AGG-	Home, AGG+	Home, FEM	Partner's, AGG-	Partner's, AGG+	Partner's, FEM
Male Subjects
Home	AGG-	5.37e-12	0.026	Home, AGG-	NA	NA	NA	NA	NA	NA
				Home, AGG+	7.42e-25	NA	NA	NA	NA	NA
				Home, FEM	5.7445e-27	0.13	NA	NA	NA	NA
				Partner's, AGG-	6.2167e-27	0.23	0.98	NA	NA	NA
				Partner's, AGG+	1.11e-21	0.16	0.93	0.94	NA	NA
				Partner's, FEM	1.53e-23	0.02	0.15	0.14	0.12	NA
				FDR ɑ:
				0.0229
Home	AGG+	2.782e-10	0.74	Home, AGG-	NA	NA	NA	NA	NA	NA
				Home, AGG+	1.3404e-21	NA	NA	NA	NA	NA
				Home, FEM	0.48	1.1507e-22	NA	NA	NA	NA
				Partner's, AGG-	0.093	2.6303e-21	0.38	NA	NA	NA
				Partner's, AGG+	0.84	3.0631e-21	0.41	0.057	NA	NA
				Partner's, FEM	0.21	6.348e-21	0.47	0.78	0.1	NA
				FDR ɑ:
				0.019
Home	FEM	4.3639e-13	0.79	Home, AGG-	NA	NA	NA	NA	NA	NA
				Home, AGG+	3.0303e-05	NA	NA	NA	NA	NA
				Home, FEM	3.9334e-30	3.3631e-24	NA	NA	NA	NA
				Partner's, AGG-	0.65	0.0012	2.4691e-25	NA	NA	NA
				Partner's, AGG+	0.01	0.74	4.9718e-22	0.0086	NA	NA
				Partner's, FEM	0.0011	0.19	8.9676e-25	0.000562	0.36	NA
				FDR ɑ:
				0.038
Partner's	AGG-	1.2791e-09	0.81	Home, AGG-	NA	NA	NA	NA	NA	NA
				Home, AGG+	0.76	NA	NA	NA	NA	NA
				Home, FEM	0.086	0.044	NA	NA	NA	NA
				Partner's, AGG-	8.2127e-18	2.66e-17	1.2633e-20	NA	NA	NA
				Partner's, AGG+	0.98	0.74	0.092	7.2888e-18	NA	NA
				Partner's, FEM	0.861	0.63	0.12	4.2432e-18	0.89	NA
				FDR ɑ:
				0.019
Partner's	AGG+	1.33e-13	0.72	Home, AGG-	NA	NA	NA	NA	NA	NA
				Home, AGG+	0.00099	NA	NA	NA	NA	NA
				Home, FEM	0.06	0.13	NA	NA	NA	NA
				Partner's, AGG-	0.55	0.006	0.19	NA	NA	NA
				Partner's, AGG+	2.15e-20	1.1967e-14	2.8279e-17	1.983e-19	NA	NA
				Partner's, FEM	0.08	0.1	0.89	0.25	1.669e-17	NA
				FDR ɑ:
				0.025
Partner's	FEM	1.4793e-13	0.25	Home, AGG-	NA	NA	NA	NA	NA	NA
				Home, AGG+	0.012	NA	NA	NA	NA	NA
				Home, FEM	0.000446	0.26	NA	NA	NA	NA
				Partner's, AGG-	0.82	0.034	0.0021	NA	NA	NA
				Partner's, AGG+	0.055	0.64	0.15	0.065	NA	NA
				Partner's, FEM	2.1199e-27	4.085e-24	2.18e-24	4.9318e-29	1.3795e-26	NA
				FDR ɑ:
				0.027
Female Subjects
Home	AGG-	1.29e-05	0.013	Home, AGG-	NA	NA	NA	NA	NA	NA
				Home, AGG+	8.49e-07	NA	NA	NA	NA	NA
				Home, FEM	1.2263e-07	0.42	NA	NA	NA	NA
				Partner's, AGG-	5.6404e-07	0.88	0.58	NA	NA	NA
				Partner's, AGG+	1.4452e-07	0.064	0.65	0.08	NA	NA
				Partner's, FEM	5.5195e-07	0.28	0.35	0.28	0.51	NA
				FDR ɑ:
				0.019
Home	AGG+	0.00011945	0.4	Home, AGG-	NA	NA	NA	NA	NA	NA
				Home, AGG+	2.7336e-07	NA	NA	NA	NA	NA
				Home, FEM	0.79	1.4665e-07	NA	NA	NA	NA
				Partner's, AGG-	0.3	2.4909e-08	0.44	NA	NA	NA
				Partner's, AGG+	0.33	2.815e-08	0.45	0.96	NA	NA
				Partner's, FEM	0.31	2.5907e-08	0.47	0.99	0.97	NA
				FDR ɑ:
				0.019
Home	FEM	3.4842e-05	0.28	Home, AGG-	NA	NA	NA	NA	NA	NA
				Home, AGG+	0.086	NA	NA	NA	NA	NA
				Home, FEM	6.6999e-14	9.7656e-13	NA	NA	NA	NA
				Partner's, AGG-	0.59	0.084	7.6044e-12	NA	NA	NA
				Partner's, AGG+	0.44	0.0099	4.1368e-12	0.64	NA	NA
				Partner's, FEM	0.32	0.71	4.5951e-13	0.077	0.029	NA
				FDR ɑ:
				0.021
Partner's	AGG-	0.000323	0.88	Home, AGG-	NA	NA	NA	NA	NA	NA
				Home, AGG+	0.91	NA	NA	NA	NA	NA
				Home, FEM	0.029	0.038	NA	NA	NA	NA
				Partner's, AGG-	1.1849e-05	8.81e-06	4.73e-08	NA	NA	NA
				Partner's, AGG+	0.6	0.53	0.009	4.4451e-05	NA	NA
				Partner's, FEM	0.42	0.49	0.15	1.5457e-06	0.19	NA
				FDR ɑ:
				0.023
Partner's	AGG+	0.00014554	0.85	Home, AGG-	NA	NA	NA	NA	NA	NA
				Home, AGG+	0.28	NA	NA	NA	NA	NA
				Home, FEM	0.42	0.066	NA	NA	NA	NA
				Partner's, AGG-	0.16	0.75	0.034	NA	NA	NA
				Partner's, AGG+	1.61e-10	1.3996e-09	3.6e-11	2.7288e-09	NA	NA
				Partner's, FEM	0.57	0.6	0.18	0.4	4.8958e-10	NA
				FDR ɑ:
				0.019
Partner's	FEM	7.182e-05	0.15	Home, AGG-	NA	NA	NA	NA	NA	NA
				Home, AGG+	0.29	NA	NA	NA	NA	NA
				Home, FEM	0.012	0.11	NA	NA	NA	NA
				Partner's, AGG-	0.23	0.89	0.15	NA	NA	NA
				Partner's, AGG+	0.12	0.59	0.28	0.69	NA	NA
				Partner's, FEM	7.8106e-11	6.1863e-10	1.8498e-08	8.0668e-10	1.83e-09	NA
				FDR ɑ:
				0.021
